# A Scalable Sign-Aware Multi-Omics Knowledge Graph Foundation Model for Mechanistic Drug Action and Clinical Response Predictions

**DOI:** 10.64898/2026.04.29.721775

**Authors:** Mohammadsadeq Mottaqi, Shuo Zhang, Ian Adoremos, Pengyue Zhang, Lei Xie

## Abstract

Mechanistically predicting drug action requires distinguishing activating from inhibitory interactions across broad chemical space, yet most biomedical knowledge graphs and graph neural networks (GNNs) rely on unsigned associations that obscure regulatory logic and have a limited chemical coverage. Here we present SIGMA-KG (**SIG**ned **M**ulti-omics **A**tlas **K**nowledge **G**raph) and FLASH (**F**ast **L**ightweight **A**rchitecture for **S**igned **H**eterogeneous GNN), a graph foundation model pretrained through self-supervised learning on SIGMA-KG. SIGMA-KG integrates chemogenomic perturbation, transcriptomic, proteomic, and clinical data while explicitly encoding biological polarity and directionality. FLASH preserves polarity composition across multi-hop pathways through structural balance principles, enabling scalable mechanistic reasoning. Without task-specific fine-tuning, FLASH consistently outperforms or matches nine state-of-the-art unsigned, relational, and signed graph baselines across drug mode-of-action prediction, clinical response modeling, and drug–drug interaction prediction, while substantially improving computational efficiency. FLASH further enables explainable inductive drug repurposing, achieving a 69.6% external clinical validation success rate across four complex diseases.
