## Supplementary Table 3 for "A Scalable Sign-Aware Multi-Omics Knowledge Graph Foundation Model for Mechanistic Drug Action and Clinical Response Predictions"

### Sheet: Table S3
Supplementary Table 3. Comparative analysis of signed, relational, and unsigned architectural inductive biases.
This table presents a systematic inter-class comparison between the highest-performing signed models (including FLASH, SNEA, SDGNN, and SGCN) and the leading unsigned (e.g., DGI, GraphSAGE) and relational (e.g., HGATE, DMGI) baselines. The comparison validates the hypothesis that explicit encoding of functional polarity (±1) in the SIGMA-KG atlas provides systematic predictive gains. "Δ % (S-U)" …
Task	Setting	Metric	Signed Baseline	Signed Performance	Unsigned Baseline	Unsigned Performance	Δ % (S-U)	t-statistic (S vs U)	P-value (S vs U)	Relational Baseline	Relational Performance	Δ % (S-R)	t-statistic (S vs R)	P-value (S vs R)
Target-specific Mode-of-Action	Binary	AUROC	SNEA	0.9598 ± 0.0028	DGI	0.9404 ± 0.0073	0.0194	4.3	0.0157*	HGATE	0.9539 ± 0.0028	0.0059	2.58	0.0306*
Target-specific Mode-of-Action	Binary	AUPRC	SGCN	0.9497 ± 0.0092	DGI	0.9264 ± 0.0097	0.0233	3.02	0.0197*	HGATE	0.9407 ± 0.0035	0.009	1.58	0.1132
Target-specific Mode-of-Action	Binary	Accuracy	FLASH	0.8990 ± 0.0143	GraphSAGE	0.8627 ± 0.0112	0.0363	3.46	0.0141*	HGATE	0.8885 ± 0.0069	0.0105	1.15	0.1691
Target-specific Mode-of-Action	Binary	Macro-F1	SNEA	0.8977 ± 0.0158	GraphSAGE	0.8626 ± 0.0112	0.0351	3.14	0.0201*	HGATE	0.8882 ± 0.0068	0.0095	0.96	0.208
Target-specific Mode-of-Action	Three-class	Macro AUROC	SNEA	0.9602 ± 0.0013	DGI	0.9435 ± 0.0107	0.0167	2.68	0.0559	HGATE	0.9154 ± 0.0043	0.0448	17.27	0.0008**
Target-specific Mode-of-Action	Three-class	Accuracy	FLASH	0.9289 ± 0.0010	BGRL	0.9157 ± 0.0048	0.0132	4.66	0.0183*	DMGI	0.9245 ± 0.0029	0.0044	2.48	0.0536
Target-specific Mode-of-Action	Three-class	Macro-F1	FLASH	0.8072 ± 0.0039	BGRL	0.7605 ± 0.0149	0.0467	5.25	0.0130*	DMGI	0.7944 ± 0.0085	0.0128	2.37	0.0522
Drug-Induced Clinical Response	Binary	AUROC	SNEA	0.9938 ± 0.0018	DGI	0.9940 ± 0.0007	-0.0002	-0.18	0.5646	HGATE	0.9826 ± 0.0024	0.0112	6.47	0.0019**
Drug-Induced Clinical Response	Binary	AUPRC	SNEA	0.9993 ± 0.0003	DGI	0.9995 ± 0.0001	-0.0002	-1.1	0.8152	DMGI	0.9976 ± 0.0003	0.0017	6.94	0.0011**
Drug-Induced Clinical Response	Binary	Accuracy	FLASH	0.9893 ± 0.0003	BGRL	0.9647 ± 0.0031	0.0246	13.68	0.0025**	HGATE	0.9742 ± 0.0008	0.0151	30.61	0.0001**
Drug-Induced Clinical Response	Binary	Macro-F1	SDGNN	0.9549 ± 0.0016	BGRL	0.8931 ± 0.0072	0.0618	14.51	0.0016**	HGATE	0.9119 ± 0.0035	0.043	19.35	0.0002**
Drug-Induced Clinical Response	Three-class	Macro AUROC	FLASH	0.9947 ± 0.0011	DGI	0.9931 ± 0.0001	0.0016	2.51	0.0634	HGATE	0.9942 ± 0.0002	0.0005	0.77	0.2576
Drug-Induced Clinical Response	Three-class	Accuracy	SGCN	0.9920 ± 0.0004	DGI	0.9730 ± 0.0047	0.019	6.98	0.0096**	HGATE	0.9871 ± 0.0012	0.0049	6.71	0.0063**
Drug-Induced Clinical Response	Three-class	Macro-F1	SGCN	0.9310 ± 0.0033	DGI	0.8164 ± 0.0190	0.1146	10.29	0.0038**	HGATE	0.8978 ± 0.0122	0.0332	4.55	0.0174*
Drug-drug interaction	Transductive (DrugBank)	AUROC	FLASH	0.9742 ± 0.0004	DGI	0.9570 ± 0.0002	0.0172	66.62	< 0.0001**	HGATE	0.9616 ± 0.0002	0.0126	48.8	< 0.0001**
Drug-drug interaction	Transductive (DrugBank)	AUPRC	FLASH	0.9735 ± 0.0005	DGI	0.9548 ± 0.0002	0.0187	60.15	< 0.0001**	HGATE	0.9598 ± 0.0002	0.0137	44.06	< 0.0001**
Drug-drug interaction	Transductive (DrugBank)	Accuracy	FLASH	0.9166 ± 0.0014	DGI	0.8873 ± 0.0013	0.0293	26.56	< 0.0001**	HGATE	0.8960 ± 0.0006	0.0206	23.43	0.0002**
Drug-drug interaction	Transductive (DrugBank)	Macro-F1	FLASH	0.9166 ± 0.0015	DGI	0.8872 ± 0.0013	0.0294	25.65	< 0.0001**	HGATE	0.8959 ± 0.0006	0.0207	22.19	0.0002**
Drug-drug interaction	Transductive (MUDI)	AUROC	FLASH	0.9927 ± 0.0003	DGI	0.9778 ± 0.0009	0.0149	27.2	0.0002**	HGATE	0.9812 ± 0.0005	0.0115	34.16	< 0.0001**
Drug-drug interaction	Transductive (MUDI)	AUPRC	FLASH	0.9900 ± 0.0004	DGI	0.9791 ± 0.0008	0.0109	21.11	0.0001**	HGATE	0.9826 ± 0.0005	0.0074	20.02	< 0.0001**
Drug-drug interaction	Transductive (MUDI)	Accuracy	FLASH	0.9557 ± 0.0009	DGI	0.9191 ± 0.0016	0.0366	34.53	< 0.0001**	HGATE	0.9258 ± 0.0008	0.0299	43.01	< 0.0001**
Drug-drug interaction	Transductive (MUDI)	Macro-F1	FLASH	0.9557 ± 0.0005	DGI	0.9191 ± 0.0016	0.0366	37.82	0.0001**	HGATE	0.9258 ± 0.0005	0.0299	73.24	< 0.0001**
Drug-drug interaction	Inductive (DrugBank)	AUROC	FLASH	0.7960 ± 0.0157	DGI	0.7560 ± 0.0148	0.04	3.21	0.0164*	HGATE	0.7791 ± 0.0104	0.0169	1.55	0.1028
Drug-drug interaction	Inductive (DrugBank)	AUPRC	FLASH	0.7971 ± 0.0192	DGI	0.7528 ± 0.0099	0.0443	3.55	0.0191*	HGATE	0.7746 ± 0.0138	0.0225	1.65	0.0909
Drug-drug interaction	Inductive (DrugBank)	Accuracy	FLASH	0.7189 ± 0.0154	DGI	0.6883 ± 0.0082	0.0306	3.04	0.0274*	HGATE	0.7064 ± 0.0111	0.0125	1.14	0.1618
Drug-drug interaction	Inductive (DrugBank)	Macro-F1	FLASH	0.7165 ± 0.0158	DGI	0.6869 ± 0.0076	0.0296	2.92	0.0322*	HGATE	0.7051 ± 0.0115	0.0114	1.01	0.1872
Drug-drug interaction	Inductive (MUDI)	AUROC	SDGNN	0.7679 ± 0.0082	DGI	0.7388 ± 0.0108	0.0291	3.72	0.0116*	HGATE	0.7474 ± 0.0132	0.0205	2.28	0.0487*
Drug-drug interaction	Inductive (MUDI)	AUPRC	SDGNN	0.7617 ± 0.0108	DGI	0.7293 ± 0.0104	0.0324	3.74	0.0101*	HGATE	0.7283 ± 0.0153	0.0334	3.09	0.0211*
Drug-drug interaction	Inductive (MUDI)	Accuracy	SDGNN	0.6989 ± 0.0075	DGI	0.6725 ± 0.0083	0.0264	4.09	0.0077**	HGATE	0.6809 ± 0.0125	0.018	2.14	0.0572
Drug-drug interaction	Inductive (MUDI)	Macro-F1	FLASH	0.6932 ± 0.0085	DGI	0.6722 ± 0.0084	0.021	3.04	0.0191*	HGATE	0.6798 ± 0.0126	0.0134	1.53	0.1056
