## Supplementary Table 4 for "A Scalable Sign-Aware Multi-Omics Knowledge Graph Foundation Model for Mechanistic Drug Action and Clinical Response Predictions"

### Sheet: Table S4
Supplementary Table 4. Comparative performance of FLASH against the top or runner-up baseline model across downstream tasks.
Results are reported for Target-specific Mode-of-Action (MoA), Drug-Induced Clinical Response (DCR), and Drug–Drug Interaction (DDI) tasks across binary, three-class, and transductive/inductive settings. For each metric, FLASH is compared against the top-performing baseline; where FLASH achieves state-of-the-art (SOTA), it is compared against the runner-up. Statistical significance is determined …
Task	Setting	Metric	Top Baseline	Top Performance	Runner-up Baseline	Runner-up Performance	Δ (%)	t-statistic	P-value
Target-specific Mode-of-Action	Binary	AUROC	SNEA	0.9598 ± 0.0028	FLASH	0.9596 ± 0.0126	0.0002	0.03	0.9808
Target-specific Mode-of-Action	Binary	AUPRC	SGCN	0.9497 ± 0.0092	FLASH	0.9265 ± 0.0211	0.0232	1.75	0.188
Target-specific Mode-of-Action	Binary	Accuracy	FLASH	0.8990 ± 0.0143	SNEA	0.8977 ± 0.0158	0.0013	0.11	0.921
Target-specific Mode-of-Action	Binary	Macro-F1	SNEA	0.8977 ± 0.0158	FLASH	0.8950 ± 0.0142	0.0027	0.22	0.8367
Target-specific Mode-of-Action	Three-class	Macro AUROC	SNEA	0.9602 ± 0.0013	FLASH	0.9464 ± 0.0049	0.0138	4.71	0.0325*
Target-specific Mode-of-Action	Three-class	Accuracy	FLASH	0.9289 ± 0.0010	DMGI	0.9245 ± 0.0029	0.0044	2.48	0.1071
Target-specific Mode-of-Action	Three-class	Macro-F1	FLASH	0.8072 ± 0.0039	SGCN	0.8070 ± 0.0018	0.0002	0.08	0.9411
Drug-Induced Clinical Response	Binary	AUROC	DGI	0.9940 ± 0.0007	FLASH	0.9827 ± 0.0012	0.0113	14.09	0.0005**
Drug-Induced Clinical Response	Binary	AUPRC	DGI	0.9995 ± 0.0001	FLASH	0.9975 ± 0.0002	0.002	15.49	0.0007**
Drug-Induced Clinical Response	Binary	Accuracy	FLASH	0.9893 ± 0.0003	SDGNN	0.9874 ± 0.0005	0.0019	5.64	0.0087**
Drug-Induced Clinical Response	Binary	Macro-F1	SDGNN	0.9549 ± 0.0016	FLASH	0.9386 ± 0.0010	0.0163	14.96	0.0003**
Drug-Induced Clinical Response	Three-class	Macro AUROC	FLASH	0.9947 ± 0.0011	SGCN	0.9946 ± 0.0009	0.0001	0.12	0.9091
Drug-Induced Clinical Response	Three-class	Accuracy	SGCN	0.9920 ± 0.0004	FLASH	0.9898 ± 0.0003	0.0022	7.62	0.0021**
Drug-Induced Clinical Response	Three-class	Macro-F1	SGCN	0.9310 ± 0.0033	FLASH	0.9272 ± 0.0040	0.0038	1.27	0.2755
Drug-Drug Interaction	Transductive (DrugBank)	AUROC	FLASH	0.9742 ± 0.0004	SDGNN	0.9674 ± 0.0007	0.0068	14.61	0.0005**
Drug-Drug Interaction	Transductive (DrugBank)	AUPRC	FLASH	0.9735 ± 0.0005	SDGNN	0.9666 ± 0.0008	0.0069	12.67	0.0006**
Drug-Drug Interaction	Transductive (DrugBank)	Accuracy	FLASH	0.9166 ± 0.0014	SDGNN	0.9042 ± 0.0014	0.0124	10.85	0.0004**
Drug-Drug Interaction	Transductive (DrugBank)	Macro-F1	FLASH	0.9166 ± 0.0015	SDGNN	0.9042 ± 0.0014	0.0124	10.47	0.0005**
Drug-Drug Interaction	Transductive (MUDI)	AUROC	FLASH	0.9927 ± 0.0003	SDGNN	0.9862 ± 0.0004	0.0065	22.52	< 0.0001**
Drug-Drug Interaction	Transductive (MUDI)	AUPRC	FLASH	0.9900 ± 0.0004	SDGNN	0.9871 ± 0.0005	0.0029	7.84	0.0017**
Drug-Drug Interaction	Transductive (MUDI)	Accuracy	FLASH	0.9557 ± 0.0009	SDGNN	0.9382 ± 0.0008	0.0175	25.17	< 0.0001**
Drug-Drug Interaction	Transductive (MUDI)	Macro-F1	FLASH	0.9557 ± 0.0005	SDGNN	0.9382 ± 0.0005	0.0175	42.87	< 0.0001**
Drug-Drug Interaction	Inductive (DrugBank)	AUROC	FLASH	0.7960 ± 0.0157	HGATE	0.7791 ± 0.0104	0.0169	1.55	0.2056
Drug-Drug Interaction	Inductive (DrugBank)	AUPRC	FLASH	0.7971 ± 0.0192	HGATE	0.7746 ± 0.0138	0.0225	1.65	0.1818
Drug-Drug Interaction	Inductive (DrugBank)	Accuracy	FLASH	0.7189 ± 0.0154	SNEA	0.7069 ± 0.0107	0.012	1.11	0.3368
Drug-Drug Interaction	Inductive (DrugBank)	Macro-F1	FLASH	0.7165 ± 0.0158	SNEA	0.7058 ± 0.0114	0.0107	0.95	0.4003
Drug-Drug Interaction	Inductive (MUDI)	AUROC	SDGNN	0.7679 ± 0.0082	FLASH	0.7595 ± 0.0064	0.0084	1.4	0.2384
Drug-Drug Interaction	Inductive (MUDI)	AUPRC	SDGNN	0.7617 ± 0.0108	FLASH	0.7539 ± 0.0052	0.0078	1.13	0.3448
Drug-Drug Interaction	Inductive (MUDI)	Accuracy	SDGNN	0.6989 ± 0.0075	FLASH	0.6934 ± 0.0084	0.0055	0.85	0.4458
Drug-Drug Interaction	Inductive (MUDI)	Macro-F1	FLASH	0.6932 ± 0.0085	SDGNN	0.6927 ± 0.0076	0.0005	0.08	0.9431
