## Supplementary Table 16 for "A Scalable Sign-Aware Multi-Omics Knowledge Graph Foundation Model for Mechanistic Drug Action and Clinical Response Predictions"

### Sheet: Table S16
Supplementary Table 16. Disease-specific drug targets identified through metapath analysis.
For each disease, intermediate genes and proteins were aggregated across five metapaths connecting predicted drugs to their target diseases: (1) Drug--Gene--Disease, (2) Drug--Protein--Gene--Disease, (3) Drug--Drug--Gene--Disease, (4) drug--drug--Protein--Gene--Disease, and (5) drug--drug--Protein--Protein--Gene--Disease. Gene symbols follow HGNC nomenclature; protein identifiers follow UniProt a…
Disease	Gene Count	Protein Count	Gene Targets	Protein Targets
Alzheimer's disease	6	5	APP; BCHE; DRD2; FBF1; GPT; HTR2B	P02768; P06276; P14416; P24298; P41595
Parkinson disease	112	103	AANAT; ABAT; ABHD6; ACHE; ACSS1; ADH1A; ADH4; ADH5; ADORA3; ADRA1D; ADRA2A; ADRA2B; ADRA2C; AFMID; AKAP5; ALDH1B1; ALDH3A1; ALDH3A2; ALDH3B1; ALDH3B2; ALDH7A1; AOC2; AOC3; AOX1; APPBP2; ARRB1; ARRB2; ARRDC3; Arvcf; ASS1; CARNS1; CAV3; CHRM4; CYP1A1; CYP2D6; DBH; DLG4; DRD1; DRD2; DRD4; DTNBP1; ERBB2; GAD2; GADL1; GALR1; GIP; GNA12; GNA13; GNAI1; GNAL; GNAO1; GNAQ; GNAS; GNB1; GNG2; GNG4; GOT1; GP…	A5YM72; O00192; O14745; O43272; O60269; O75106; O95050; P00966; P01160; P01178; P01189; P01222; P04626; P04798; P07101; P07202; P07327; P08173; P08319; P08908; P08913; P09172; P09471; P09681; P0DMS8; P10523; P10635; P11766; P14416; P14679; P17174; P17752; P18089; P18825; P20336; P21579; P21589; P21673; P21728; P21917; P22303; P22309; P24588; P25100; P30837; P30838; P32121; P35348; P35372; P38405;…
Schizophrenia	280	273	ADCYAP1; ADGRE2; ADGRE5; ADRA1B; ADRA2C; ADRB2; ADRB3; ADRBK1; AEBP2; AGO1; AKAP12; AKAP5; ALDOC; ANKK1; ANKRA2; APOBEC3G; AR; ARRB2; ARRDC3; ASXL1; ATM; ATP12A; ATP4A; BANP; BAP1; BCL11A; Bcl11b; BDNF; BMI1; BRCA1; BRMS1L; CA12; CA2; CACNA1D; CACNA1F; CACNA1H; CALML3; CALML5; CALY; Camk4; CBFA2T3; CBX1; CBX2; CBX6; CBX7; CDK1; CEBPB; CFTR; CHD4; CHRM1; CHRM4; CLCA2; CLCA4; CNR1; COMT; CREB1; CRE…	O00422; O00458; O14503; O14593; O14610; O14745; O14775; O15105; O15379; O43570; O43623; O43889; O60216; O60269; O60315; O60675; O60840; O75081; O75190; O75362; O75446; O75694; O75970; O94776; O95096; O95180; O95259; O95503; O95863; O95931; O95983; O96028; P00918; P01100; P01160; P01189; P01213; P01225; P01275; P01282; P01303; P02730; P04150; P04198; P04626; P04637; P04899; P05161; P05412; P06400;…
Chronic Obstructive Pulmonary Disease	35	35	ADRB1; ADRB3; ADRBK1; AGTR1; AKAP5; ARRB1; ARRB2; CACNA1C; CHRM2; CXCR4; DLG4; ERBB2; F2r; GNA11; GNAI1; GNAI2; GNAQ; GNAS; GNG2; GRK3; GRK5; GRK6; LPAR1; LPAR2; LPAR4; NHERF2; NPPA; PRKCA; SAG; SLC9A3R1; SNX27; TPM3; TSHB; USP20; VIP	O14745; P01160; P01222; P01282; P04626; P04899; P06753; P08172; P08588; P10523; P13945; P17612; P24588; P25098; P25116; P29992; P30556; P32121; P34947; P35626; P43250; P49407; P50148; P59768; P61073; P63096; P78352; Q13936; Q15599; Q5JWF2; Q92633; Q96L92; Q99677; Q9HBW0; Q9Y2K6
